# Tissue determinants of the human T cell receptor repertoire

**DOI:** 10.1101/2024.08.17.608295

**Authors:** Suhas Sureshchandra, James Henderson, Elizabeth Levendosky, Sankalan Bhattacharyya, Jenna M Kastenschmidt, Andrew M Sorn, Mahina Tabassum Mitul, Aviv Benchorin, Kyle Batucal, Allyssa Daugherty, Samuel JH Murphy, Chandrani Thakur, Douglas Trask, Gurpreet Ahuja, Qiu Zhong, Annie Moisan, Andreas Tiffeau-Mayer, Naresha Saligrama, Lisa E Wagar

## Abstract

98% of T cells reside in tissues, yet nearly all human T cell analyses are performed from peripheral blood. We single-cell sequenced 5.7 million T cells from ten donors’ autologous blood and tonsils and sought to answer key questions about T cell receptor biology previously unanswerable by smaller-scale experiments. We identified distinct clonal expansions and distributions in blood compared to tonsils, with surprisingly low (1-7%) clonal sharing. These few shared clones exhibited divergent phenotypes across bodily sites. Analysis of antigen-specific CD8 T cells revealed location as a main determinant of frequency, phenotype, and immunodominance. Finally, diversity estimates from the tissue recalibrates current repertoire diversity estimates, and we provide a refined estimate of whole-body repertoire. Given the tissue-restricted nature of T cell phenotypes, functions, differentiation, and clonality revealed by this dataset, we conclude that tissue analyses are crucial for accurate repertoire analysis and monitoring changes after perturbing therapies.
