## Supplementary material for "Tissue determinants of the human T cell receptor repertoire": Table S2

### Sheet: CITE-Seq 10MT
Table S2: List of TotalSeq-C antibodies used in this study
Epitope	Dilution
CD4	75
CD8A	75
CCR7	75
CD45RA	75
CD62L	75
CD27	75
CD45RO	75
CD95	75
CD25	75
IL7R	75
CD38	75
HLA-DR	75
OX40	75
CD40LG	75
TIM3	75
LAG3	75
CXCR5	75
ICOS	75
CD57	75
PD-1	75
CTLA4	75
CD200	75
CD69	75
CD103	75
CD101	75
CD49a	75
CCR4	75
CCR6	75
CXCR3	75
CXCR4	75
CXCR6	75
CCR10	75
CD161 (KLRB1)	75
KLRG1	75

### Sheet: CITE-Seq Organoids
Epitope	Dilution
CD4	200
CD8	200
CD19	200
HLA-DR	200
CD38	200
IgD	200
CD27	200
CD83	200
CXCR4	200
CD45RA	200
CD45RO	200
CCR7	200
OX40	200
CD40LG	200
CD137	200
ICOS	200
CD25	200
CXCR5	200
PD-1	200
CD57	200
CD69	200
CD103	200
CD101	200
CD49a	200
CCR4	200
CCR6	200
CXCR6	200
CXCR3	200
CTLA4	200

### Sheet: CITE-Seq BEAM
Epitope	Dilution
CD45RA	200
CD45RO	200
CD27	200
CD95	200
CCR7	200
CD127	200
HLA-DR	200
CD38	200
CD137	200
CD154	200
LAG-3	200
CD62L	200
CD103	200
CD69	200
CD101	200
CD49a	200
CD57	200
CD160	200
CD161	200
CXCR6	200
CXCR4	200
CXCR5	200
CCR10	200
CXCR3	200
TIM3	200
CCR6	200
CCR4	200
CTLA4	200
