## Supplementary material for "Tissue determinants of the human T cell receptor repertoire": Table S3

### Sheet: Table S3
Table S3: Top gene and protein markers across clusters at annotation level 4
	cluster0	cluster1	cluster2	cluster3	cluster4	cluster5	cluster6	cluster7	cluster8	cluster9	cluster10	cluster11	cluster12	cluster13	cluster14	cluster15	cluster16	cluster17	cluster18	cluster19	cluster20	cluster21	cluster22	cluster23	cluster24	cluster25	cluster26	cluster27	cluster28	cluster29	cluster30	cluster31	cluster32	cluster33	cluster34	cluster35	cluster36	cluster37	cluster38	cluster39	cluster40	cluster41	cluster42	cluster43	cluster44	cluster45	cluster46
Level1	CD4	CD8	CD4	CD4	CD4	CD4	CD4	CD8	CD4	CD4	CD4	CD8	CD4	CD8	CD4	CD8	CD4	CD4	CD8	CD4	CD4	CD4	CD4	CD8	CD4	CD8	CD4	CD4	CD4	CD4	CD4	CD4	CD4	CD4	DP	CD8	CD4	CD4	CD4	CD8	DN	Other	CD8	Other	CD4	CD4	CD8
Level2	CD4-Naïve	CD8-Naïve	CD4-Naïve	CD4-Memory	CD4-Memory	CD4-Memory	CD4-Memory	CD8-Naïve	CD4-Naïve	CD4-Memory	CD4-Naïve	CD8-Naïve	CD4-Naïve	CD8-Memory	CD4-Memory	CD8-Memory	CD4-Naïve	CD4-Memory	CD8-Memory	CD4-Memory	CD4-Naïve	CD4-Memory	CD4-Memory	CD8-Memory	CD4-Memory	CD8-Memory	CD4-Memory	CD4-Memory	CD4-Naïve	CD4-Memory	CD4-Memory	CD4-Memory	CD4-Memory	CD4-Memory	DP	CD8-Naïve	CD4-Memory	CD4-Memory	CD4-Memory	CD8-Memory	DN	Other	CD8-Memory	Other	CD4-Memory	CD4-Memory	CD8-Memory
Level3	CD4-Naïve	CD8-Naïve	CD4-Naïve	CD4-TCM	CD4-TCM	CD4-TCM	CD4-TCM	CD8-Naïve	CD4-Naïve	CD4-TEM	CD4-Naïve	CD8-Naïve	CD4-Naïve	CD8-TRM	Tregs	CD8-EM	CD4-Naïve	TFH	MAIT	TFH	CD4-Naïve	TFH	TFH	CD8-TCM	CD4-TEM	CD8-TCM	TFH	Tregs	CD4-Naïve	CD4-TEM	CD4-TCM	Tregs	CD4-TEM	TFH	DP	CD8-Naïve	CD4-TCM	CD4-TCM	GC-TFH	CD8-TEM	DN	Naive-41	CD8-TEM	Naive-43	CD4-TEM	ProlifT	MAIT
Level4	CD4-Naïve-1	CD8-Naïve-1	CD4-Naïve-2	CD4-TCM-CCR10	CD4-TCM-CXCR4	CD4-a4b7+	CD4-TCM-CXCR5	CD8-Naïve-2	CD4-Naïve-3	CD4-TEM-Th17	CD4-Naïve-4	CD8-Naïve-3	CD4-Naïve-5	CD8-TRM	Tregs-CD161	CD8-EM	CD4-Naïve-6	TFH-1	MAIT-18	TFH-SAP	CD4-Naïve-7	TFH-OX40	TFH-2	CD8-TCM-CCR10	CD4-TEM-OX40	CD8-TCM	TFH-3	Tregs-naïve	CD4-Naïve-8	CD4-TEM-CD95	CD4-TCM-CD49a	Tregs-mem	CD4-TEM-CD40L	TFH-IL10	DP	CD8-Naïve-4	CD4-TCM-Activated	CD4-TCM-OX2	GC-TFH	CD8-TEM-CCR4	DN	Naive-41	CD8-TEM-CXCR4	Naive-43	ProlifT (dom in 2 adults)ro	ProlifT	MAIT-46
Protein High	CD62L	CD62L	CD62L					CD49a	CXCR4		CD25, OX40	CD101	NA	CD103			CD62L			CD69	NA	CD69	CD69				CD69		NA				CD69			Some CXCR3			CD69		High CD38,DR, TIM3, CD95
%in blood	98.4644	93.8265	88.0731	0.195734	0.0340948	30.3988	1.13425	95.7152	12.8538	75.3627	92.3298	20.8144	12.6723	7.91887	0.0383286	92.9111	91.875	0.0237602	87.9283	0.00065813	14.0271	0.0107879	0.00288374	59.5493	23.279	91.1735	0.00747782	33.0882	95.6992	83.5137	15.8582	0.0324295	0.464592	0.0175637	0.452908	32.2866	4.40668	6.25655	0	25.1538	5.14395	99.598	99.9532	2.84224	99.235	1.15681	0.719424
%in tonsil	1.53562	6.17355	11.9269	99.8043	99.9659	69.6012	98.8657	4.28478	87.1462	24.6373	7.67017	79.1856	87.3277	92.0811	99.9617	7.08893	8.12496	99.9762	12.0717	99.9993	85.9729	99.9892	99.9971	40.4507	76.721	8.82654	99.9925	66.9118	4.30078	16.4863	84.1418	99.9676	99.5354	99.9824	99.5471	67.7134	95.5933	93.7434	100	74.8462	94.8561	0.40201	0.0468055	97.1578	0.764994	98.8432	99.2806
	LINC00861	CD8B	NOSIP	GPR183	FOS	ANXA1	GPR183	LINC02446	CCR7	LGALS1	CD4-Th17	CD8B	C1orf162	GZMK	RGS1	GNLY	PCED1B-AS1	TOX2	NKG7	GNG4	CCR7	CD200	TOX2	ZNF683	NEAT1	CCL5	TOX2	FOXP3	HIST1H1E	S100A4	MALAT1	LAG3	KLRB1	TNFRSF1B	CHI3L2	CD8B	HSPA1B	NEAT1	GNG4	GZMK	HLA-DRA	RPS29	NKG7	MT-CYB	LGALS1	GAPDH	CEBPD
	LEF1	LINC02446	SNHG29	PASK	CITED2	ITGB1	FOS	CD8B	CHRM3-AS2	ANXA1	MAL	LINC02446	NOSIP	CCL4	MIR4435-2HG	NKG7	KLF2	AC012645.3	custom.TCRD	TOX2	ITGA6	NFATC1	PDCD1	CCL5	MACF1	DUSP2	PDCD1	IL10RA	MT-ND6	CRIP1	MT-CO1	FOXP3	IL7R	IL21	ARMH1	LINC02446	GIMAP5	FOSB	CD200	KLRG1	GZMK	RPS28	CCL5	IFITM1	S100A4	ACTB	PLCB1
	TRABD2A	CD8A	RPS13	KLRB1	ZFP36	CRIP1	CITED2	KLRK1	LEF1	S100A4	KLF3	CD8A	CCR7	CCL5	LAG3	GZMH	KLF3	PDCD1	KLRB1	PDCD1	LEF1	SRGN	TIGIT	CTSW	DDX17	CTSW	AC012645.3	RGS1	KLF2	S100A10	ANKRD44	TNFRSF1B	RGS1	CEBPA	CCR7	CD8A	GIMAP4	MACF1	LINC01480	AHNAK	HLA-DRB1	RPS12	HLA-DRB5	RPL39	TIMP1	ACTG1	SLC4A10
	MAL	KLRK1	TMSB10	KLF6	FOSB	S100A11	JUNB	CD8A	ABLIM1	CRIP1	ANXA1	CD248	SIT1	GZMA	KLRB1	FGFBP2	MAL	PASK	GZMA	CD79A	TRABD2A	TNFRSF4	AC012645.3	custom.TCRG	NKTR	custom.TCRG	PVALB	S100A4	SMCHD1	PLP2	BCL11B	MIR4435-2HG	S100A11	LINC01943	GBP2	KLRK1	INPP4B	KLF6	IL21	RNF213	CD74	RPL13	MAP3K8	MT-CO1	BHLHE40	RPLP1	ZBTB16
	NOSIP	AIF1	RPL32	CD40LG	JUN	AHNAK	ZFP36	NELL2	C1orf162	S100A10	UBALD2	KLRK1	TRABD2A	CST7	CYTOR	GZMB	TRABD2A	TIGIT	CEBPD	POU2AF1	ABLIM1	FABP5	CXCR5	KLRK1	RNF213	KLRK1	GNG4	S100A10	PRMT2	ANXA1	MT-ND6	TNFRSF4	KLF6	LAG3	PTGER4	JUN	S100A11	MALAT1	PDCD1	MACF1	HLA-DRB5	RPS27	DUSP2	MT-CO3	PLP2	PFN1	CXCR6
	PCED1B-AS1	NELL2	MAL	CITED2	JUNB	EMP3	PPP1R15A	AIF1	TRABD2A	ANXA2	PCED1B-AS1	AIF1	LDHB	NKG7	MAF	CCL5	UBALD2	ITM2A	CCL5	CXCR5	SELL	IL21	H2AFZ	CD8A	SYNE2	KLF2	POU2AF1	GBP5	PIK3IP1	VIM	ATM	PTMS	JUN	LGMN	PLAC8	RGCC	LINC00861	SYNE2	TIGIT	SYNE2	FABP5	RPS19	CST7	RPS8	PIM3	TMSB4X	GZMA
	PRKCQ-AS1	CTSW	RPS12	FYB1	ZFP36L2	AQP3	DUSP1	CD55	NOSIP	CRIP2	FLT3LG	PECAM1	FLT3LG	CD8A	TNFRSF1B	CST7	NOSIP	H2AFZ	GZMK	ASCL2	RGCC	LAG3	PASK	MATK	GLS	S100A10	CXXC5	IL32	TPT1	EMP3	PTPRC	TNFRSF18	GPR183	CTLA4	RGCC	NUCB2	GIMAP7	DDX17	ITM2A	CCL5	ANXA2	RPL18A	PIK3R1	MT-CO2	TNFAIP3	CD74	GZMK
	RCAN3	TRABD2A	RPL30	GIMAP4	KLF6	VIM	JUN	PCED1B-AS1	SELL	AHNAK	TLE5	NELL2	RASGRP2	EOMES	PBXIP1	GZMA	LEF1	TOX	CST7	CXXC5	CHRM3-AS2	GBP2	AC004585.1	DUSP2	FOSB	GADD45B	SCGB3A1	BIRC3	TXNIP	S100A6	EML4	LINC01943	TNFAIP3	CEP128	PTPN6	IER2	GIMAP1	NKTR	BATF	UTRN	HLA-DPB1	RPLP0	RUNX3	RPL34	PRDM1	COTL1	IFNG-AS1
	KLF3	PCED1B-AS1	RPL11	TRIB2	DUSP1	PLP2	KLF6	TRABD2A	PDE7A	TIMP1	TAGLN2	CCR7	RGCC	ITM2C	PIM2	PRF1	RCAN3	CD40LG	NCR3	SMCO4	C1orf162	PTMS	IGFBP4	CXCR3	ATM	HIST1H1E	ID3	CARD16	ETS1	TAGLN2	RNF213	CXCR6	FOS	MAF	SNX9	CCR7	TC2N	LNPEP	NFATC1	NEAT1	CD81	RPS15A	GZMH	TMSB10	S100A6	MYL6	KLRG1
	SELL	SNHG29	KLF2	IL6R	PPP1R15A	BIRC3	ZFP36L2	LEF1	DENND2D	ITGB1	VIM	ACTN1	TMSB10	HLA-DRB1	CTLA4	PLEK	MGAT4A	CORO1B	CTSW	TIGIT	RIPOR2	BATF	CORO1B	LYAR	ARID1B	PIK3R1	TIGIT	TNFRSF1B	EPB41	LTB	H2AFZ	CTLA4	DUSP1	ASCL2	ID2	TUBA1A	PDE7A	RESF1	CD82	SYNE1	HLA-DPA1	TPT1	CMC1	MT-ATP6	PDE4D	RPL28	NKG7
	RIPOR2	RPS12	FLT3LG	GIMAP5	GPR183	S1PR1	CD40LG	PDE3B	GIMAP1	VIM	LTB	CD55	SNHG29	CMC1	TBC1D4	CTSW	PRKCQ-AS1	CTSB	DUSP2	FAM43A	NOSIP	MAGEH1	SMCO4	TPST2	AAK1	TAGLN2	CHI3L2	ITGB1	UBALD2	KLF2	RSRP1	RGS1	RORA	AC017002.3	ENO1	ACTN1	DENND2D	ANKRD44	SRGN	NFATC2	EOMES	RPS14	CTSW	RPS13	NINJ1	TPI1	NCR3
	CAMK4	LEF1	RPS23	CMTM7	CXCR4	KLF2	KLRB1	MGAT4A	RASGRP2	PLP2	TMSB10	LEF1	EMP3	HLA-DPB1	SLAMF1	EFHD2	LINC00861	GLCCI1	KLRG1	CEBPA	BACH2	CTLA4	TOX	S100A10	UTRN	CD8A	CXCR5	SELPLG	RPS13	AQP3	CELF2	GPR25	S100A4	TOX2	DENND2D	GADD45B	SIT1	AKAP13	ASCL2	PIP4K2A	LYST	RPS6	LITAF	ACTB	S100A10	ARPC1B	CCL5
	PRMT2	NUCB2	RPS14	LIMS1	SOCS3	LTB	PASK	PRMT2	LDHB	S100A6	RCAN3	TRABD2A	IFITM2	HLA-DPA1	GPR183	LGALS1	FOXP1	LIMS1	custom.TCRG	AC012645.3	TNFAIP3	ODC1	SLC9A9	IFITM3	ANKRD44	TGFB1	SMCO4	CRIP1	ZC3HAV1	AHNAK	MT-CYB	IL2RA	PPP1R15A	MIR4435-2HG	NME2	JUNB	ACTG1	TSPYL2	POU3F1	CBLB	LGALS3	RPS27A	HLA-DPA1	RPS28	PIK3R1	PGAM1	KLRB1
	MGAT4A	PRMT2	RPL18A	GLCCI1	DDIT4	IL7R	GIMAP4	TXNIP	SATB1	S100A11	CRIP1	ANTKMT	CNN2	CXCR3	ALOX5AP	KLRD1	SNHG29	COTL1	HOPX	RTP5	AC119396.1	TIGIT	IKZF3	CD63	VPS13C	LITAF	FAM43A	CD74	BTG2	TLE5	MBNL1	LGMN	FOSB	TIGIT	CHRM3-AS2	DNAJB1	CCR7	EML4	RILPL2	PRKCH	HLA-DMA	RPS3	CD74	RPL30	VIM	PRDX1	PRF1
	SATB1	FLT3LG	RPL19	CTSB	TSC22D3	TAGLN2	GIMAP5	RCAN3	SIT1	EMP3	TPT1	NUCB2	LEF1	KLRG1	GBP5	ADGRG1	GAS5	LAT	PRF1	CORO1B	PDE7A	PPP1CC	ZNRF1	HCST	OGT	IER2	IGFBP4	DOK2	BCL11B	FLT3LG	TC2N	CYTOR	NFKBIA	TNFRSF18	STAT1	TSC22D3	ANKRD44	RNF213	TNFRSF4	custom.TCRG	MT2A	RPL32	TGFB1	RPS27A	TOB1	C9orf16	EOMES
	FOXP1	GAS5	PCED1B-AS1	FOS	JUND	S100A4	GIMAP7	CTSW	GIMAP4	TAGLN2	PLP2	CTSW	SELL	CD74	CTSC	ZEB2	RPS13	DHRS7	MATK	IL21	TSC22D3	IGFBP4	CHI3L2	ANTKMT	MALAT1	ANXA1	H2AFZ	EMP3	BCLAF1	TMSB10	ANKRD12	BATF	ZFP36	PDCD1	NFATC1	CTSW	IKZF1	TC2N	PTPN11	GLS	GZMA	RPS13	ADGRE5	RPS12	ANXA1	DYNLL1	SYTL2
	TXNIP	RPS13	TLE5	RESF1	IER2	S100A10	DDIT4	PRKCQ-AS1	RIPOR2	AQP3	NOSIP	ABLIM1	GIMAP1	APOBEC3G	ZNRF1	custom.TCRG	PIK3IP1	custom.TCRB	PLEK	SH2D1A	FOSB	ITM2A	COTL1	CD8B	CCNL1	CD8B	ITM2A	ARID5B	ABLIM1	LY6E	AKAP13	PRDM1	ID2	IKZF3	HSPD1	PPP1R15A	TNFAIP8	ATM	PKM	WNK1	NUCB2	RPS23	GZMA	RPL10	DUSP5	GNG5	custom.TCRD
	RASGRP2	MGAT4A	RPL10	EVI2B	CD40LG	GSTK1	JUND	GAS5	ACTN1	SH3BP5	PIM1	PDE3B	MYL12A	custom.TCRG	CD2	CD8A	LINC01578	ALOX5AP	BHLHE40	PVALB	SLC2A3	PDCD1	SH2D1A	TGFB1	IL6ST	HCST	CORO1B	USP15	TGFB1	GSTK1	MT-ND5	FURIN	INTS6	LGALS3	FBLN7	JUND	SELL	SSH2	CEBPA	IKZF3	CST7	RPL34	P2RY8	MT-ND4	FKBP11	RPLP0	CST7
	KLF2	RPL32	RASGRP2	TLK1	CD69	ITGA4	TSC22D3	TGFBR2	ARMH1	LTB	HMGB2	ARMH1	TSC22D3	PLEK	CKLF	C12orf75	CAMK4	PHACTR2	EFHD2	ID3	SATB1	MAF	ITM2A	CD7	LNPEP	S100A4	AC004585.1	SAMHD1	MAL	SH3BGRL3	STK17A	HES4	GLIPR1	ISG20	IL27RA	CD7	ACTB	ANKRD12	FABP5	ITGAL	PECAM1	RPL10	HLA-DPB1	RPL28	BCL3	CLIC1	HOPX
	TLE5	NOSIP	RPS28	ICOS	PASK	FLNA	TUBA4A	ATF7IP2	GIMAP7	CAPN2	ITGA4	CD7	RPS13	CTSW	SRGN	TBX21	TXNIP	IKZF3	S100A4	H2AFZ	RASGRP2	ICA1	TBC1D4	ANXA1	OGA	JUNB	TOX	KLF2	CELF2	FXYD5	MYCBP2	SRGN	TNFRSF25	RAB27A	HSP90AB1	KLF2	LDHB	IL6ST	PPP1CC	MBP	SH2D1A	RPL30	GZMK	IFITM2	AHNAK	CORO1B	custom.TCRG
	TMSB10	SNHG8	TPT1	ALOX5AP	CSRNP1	LDHB	CD69	UBALD2	GAS5	FLNA	RPS29	BACH2	TUBA4A	KLRK1	PHTF2	HLA-DPB1	TLE5	IL16	LYAR	SCGB3A1	SPTBN1	RILPL2	LIMS1	TAGLN2	CELF2	ARL4C	GADD45G	AHNAK	LITAF	NME2	CLEC2D	CTSC	YWHAH	TYMP	LDHA	RASGRP2	CD96	GLS	ICA1	TLN1	CD27	RPS18	NR4A2	CD3D	NFKBIA	H2AFZ	MATK
	UBALD2	TMSB10	RPS8	GIMAP7	SOCS1	OPTN	FOSB	NUCB2	OXNAD1	IL7R	TXNIP	THEMIS	GAS5	CLDND1	ZBTB38	FLNA	TPT1	RESF1	FKBP11	ITM2A	MAML2	TBC1D4	ID3	CST7	SMCHD1	FLNA	TRIM8	FLNA	RPL11	MAL	GIMAP4	MAF	AQP3	SRGN	ACTG1	SNHG29	ACTR3	JAK3	FAM43A	CD96	S100A6	RPS8	RNF125	MT-ND3	ANXA2	SH3BGRL3	SAMD3
	LUC7L3	RPS23	RPS3A	CD4	SRSF7	SELL	FXYD5	MT-ND4	SNHG29	ANXA5	SAMHD1	MT-ND4	ACTG1	CYTOR	CARD16	MATK	RASGRP2	GAPDH	ANXA1	TOX	LDHB	PKM	DUSP6	GADD45B	BCL11B	PCED1B-AS1	FKBP5	TTC39C	RPS12	CD52	DGKA	GBP5	VIM	PRDM1	CCND2	RPS13	MBP	PTPRC	MAGEH1	LNPEP	SPN	RPL39	KLF3	PFN1	TGFB1	RAC2	AOAH
	FLT3LG	RPS3A	RPL39	PHACTR2	CCNH	DOK2	CXCR4	SNHG8	GIMAP5	CAST	RPL39	ANXA2R	ABLIM1	PRF1	SNX6	HLA-DPA1	RPS23	RNF19A	MYO1F	RAB27A	CAMK4	FBLN7	ST8SIA1	AHNAK	ARIH1	TXNIP	NDUFB2	PLP2	RPL32	TGFB1	DDX24	PIM2	AHNAK	TNFRSF4	CTLA4	MT-ATP8	CAMK4	CCNL1	CTLA4	CELF2	CLIC1	RPLP1	GZMM	MT-ND5	NR4A2	NME2	HSPA1B
	SNHG29	RPS19	RPS3	DENND2D	BTG1	TSC22D3	GIMAP1	MT-ND3	RGCC	TGFB1	RPS18	OXNAD1	CD7	APMAP	IL32	MYO1F	SATB1	CTSA	TGFB1	POU3F1	PLAC8	CD82	ICA1	IFITM2	TNRC6B	ZFP36L2	FAM110A	SAT1	RPL30	TPT1	SH3KBP1	DNPH1	CD2	POU3F1	GAPDH	LEF1	DOCK8	CCNH	TOX	ATM	ISG20	RPL28	REL	MT-ND4L	ZFP36	PKM	RORA
	RPS13	RPS6	RPS27A	PTGER4	NFKBIA	IL10RA	BTG1	SATB1	LINC00861	SH3BGRL3	LDHB	RASGRP2	RPS12	CD81	IL2RB	KLRK1	RPL32	NR3C1	ERN1	SRGN	ATM	TSPAN5	FKBP5	CD99	ASH1L	IRF1	DHRS7	ISG20	RPL39	RPLP0	IKZF1	ADTRP	PLP2	TBC1D4	SESN3	GZMM	MYL12A	MCL1	RAB11FIP1	ANKRD44	LRBA	RPL19	FLNA	HSP90B1	WHAMM	PARP1	CTSW
	TPT1	MT-ND3	RPL34	ID2	IDS	SIT1	EVI2B	LINC00861	CAMK4	KLF2	RASGRP2	NOSIP	RPS23	GZMM	BATF	S100A4	SNHG8	IL6R	ARL4C	CHI3L2	SNHG1	PTPN11	MAF	S100A4	DDX3X	LY6E	COTL1	TSC22D3	RPS23	FLNA	FUS	SH2D2A	ZFP36L1	FAM43A	PKM	CXCR4	IL7R	AAK1	CD79A	FYN	TIGIT	RPL41	ARL4C	NOSIP	LTB	TUBB	MYO1F
	RPS3A	RPL34	RPS15A	DDIT4	TSPYL2	ITGB7	STK17A	ACTN1	CD7	GATA3	PIK3R1	GZMM	RPS3A	DUSP2	DNPH1	KLRG1	RPS3A	NDUFB2	S100A6	ICA1	PTGER4	SOD1	TRIM8	FLNA	MYCBP2	S100A6	FBLN7	CLIC1	RPS8	RPS19	GIMAP5	SLAMF1	CD40LG	ASB2	TUBB	RPL32	MBNL1	BCL11B	CXCR5	FLNA	SRGN	RPS3A	TNFAIP3	GIMAP7	TAGLN2	ENO1	ARHGAP26
	RPS23	RPS18	UBALD2	DUSP1	IER5	LIME1	FYB1	KLF2	TMSB10	MYO1G	MGAT4A	TOB1	RPL32	CD63	IKZF3	LITAF	RPL30	FYB1	FLNA	FKBP5	GIMAP1	LIMS1	CTSB	IER2	SSH2	ITGA4	CTSB	SYNE2	RPLP0	RPL18A	SLC38A1	TYMP	TNFRSF4	TRIB1	SNHG29	FOSB	OXNAD1	FYN	CD59	IQGAP1	CD99	FTL	CD8A	MT-ND2	DDX21	HSPA5	PARP8
	RPL34	RASGRP2	RPL13	PPP1R15A	SLC2A3	MYL12A	RPLP1	ABLIM1	RPS13	ITGB7	RPS6	FLT3LG	RPL11	SH2D1A	CTSA	GZMM	RPS27	ZFP36L1	IRF1	FBLN7	ACTN1	CD59	ICOS	EMP3	MBNL1	AHNAK	SH2D1A	IER2	PRKCQ-AS1	UBALD2	RBM39	IL2RB	PTGER4	CORO1B	MSL3	RPS12	TUBA4A	IKZF3	TOX2	FOSB	FLNA	RPL11	CXCR4	RAP1A	RELB	ACTR3	JAML
	GAS5	RPL18A	RPS19	ACTG1	ID2	TRAT1	IER2	RIPOR2	TCF7	CDKN2D	S100A10	RGCC	DDIT4	IL2RB	TRIB2	ANXA1	RPL34	MAF	AHNAK	CD82	OXNAD1	PGAM1	RNF19A	CAST	FUS	EMP3	ZNRF1	TAGLN2	SELL	PCED1B-AS1	CD69	GBP2	CKLF	RGS1	HIF1A	MT-ND4	LNPEP	MYCBP2	TNFRSF18	DOCK8	CAST	KLF2	CD99	CD53	GATA3	UCP2	IL7R
	RPS27	RPS14	RPS27	COTL1	TUBA1A	SLC2A3	DENND2D	RPS12	ATM	GSTK1	RPS27	IFITM3	TPT1	NFATC2	IL6R	APOBEC3G	RPL39	CD2	MT2A	COTL1	SIT1	SNX9	IL6ST	CRIP1	CHD2	TLE5	LIMS1	S100A11	LINC01578	RPL10	MT-CO3	CKLF	IDS	ICA1	SATB1	GAS5	FYB1	RSRP1	CXXC5	AKNA	DNAJC1	GAS5	S100A4	BCL11B	RNF125	HIST1H4C	PHACTR2
	RPL39	FTL	RPLP0	CD2	GADD45B	TTC39C	DNAJB1	SNHG29	TPT1	CD52	RPS12	SELL	RPS14	CLIC1	GIMAP5	SH3BGRL3	RPS14	SRGN	LITAF	VOPP1	SORL1	ICOS	STK39	LITAF	TGFBR2	BTG2	SLC9A9	JUN	MT-ND5	CD99	CAMK4	KLRB1	GIMAP5	C9orf16	CD7	HIST1H4C	ATM	SLC2A3	KIAA1324	DUSP2	CLDND1	ZC3HAV1	H3F3B	NDUFB2	RORA	S100A10	STAT4
	SAMHD1	ACTN1	GAS5	ITM2A	TUBA4A	GPR183	CCNH	FOXP1	CNN2	PIM3	LINC01578	CNN2	RPL30	CD99	SPOCK2	MYO1G	FLT3LG	CSK	GZMM	NDUFB2	PDE3B	PTPN7	LAT	NKG7	AKAP13	CD99	CD82	S100A6	RIPOR2	RPS29	MT-ND4L	PBXIP1	PBXIP1	CTSA	DDX21	MT-ND4L	JAK3	KMT2A	POU2AF1	SLFN5	S100A10	FAM107B	UBC	CD99	CDKN2D	HMGB1	CD96
	RPL32	RPL13	FTL	CD28	FYB1	S100A6	SRSF7	RPS6	RPS3A	FLT3LG	RPL34	SATB1	RPL19	HCST	KLF6	ANXA2	RPS12	STK17A	HCST	MAF	STK17B	AC004585.1	FAM43A	CLIC1	EML4	DNAJB1	IKZF3	PBXIP1	LEF1	LIME1	ABLIM1	UCP2	ANXA1	TENT5C	TUBA1B	RPS3A	EVI2B	TNRC6B	SOD1	IRF1	ACTG1	PCED1B-AS1	HLA-B	HCST	KLF3	HSPA8	ANXA1
	RPL30	NME2	LINC00861	STK17A	STK17A	TAGAP	ID2	NOSIP	RPS23	CD99	EMP3	HCST	RPS27A	CD8B	GLCCI1	APMAP	TMSB10	DYNLL1	IER5	IKZF3	BCL11B	HIF1A	GLCCI1	LY6E	DOCK8	NFKBIA	NR3C1	AQP3	TLE5	RPS12	SMCHD1	SLA	TSC22D3	SAT1	RPLP0	MT-ND3	FXYD5	CD69	BCL6	KMT2A	SYNE2	SMCHD1	HLA-C	CLIC1	HERPUD1	CSTB	LYAR
	PIK3IP1	TXNIP	LDHB	IFI16	YPEL5	MYH9	ACTG1	MT-CO2	JAK3	LY6E	RPL32	GAS5	ACTN1	PLAAT4	CD4	CD99	RIPOR2	CD4	KLRK1	AC004585.1	RCAN3	RNF19A	RESF1	ARL4C	DGKA	FTL	PASK	SH3BGRL3	PCED1B-AS1	RPS18	CCR7	CD2	GIMAP7	CD59	CD27	NOSIP	AAK1	FOS	STX11	PPP2R5C	SPTBN1	PRKCQ-AS1	HERPUD1	MT-ND6	CXCR4	NDUFB2	HSPA1A
	RPS15A	LINC00861	RPS18	TUBA4A	RESF1	TNFAIP3	NFKBIA	FLT3LG	SLFN5	IL10RA	RIPOR2	MT-ND4L	RPL18A	CTSC	DDIT4	CD8B	PIM1	PPP1CC	GBP5	FAM110A	CCNH	ARID5B	IL6R	ITGB7	TNFAIP3	H3F3B	MAF	GADD45B	SNHG29	RPL41	CD2	CD59	ALOX5AP	NAP1L4	TPI1	RPS23	IL16	DDX3X	TBC1D4	PTPRC	GPR183	SNHG29	S100A6	HMGB1	EMP3	HSP90B1	KLRK1
	RPS27A	RPS28	LEF1	PIM2	DNAJB1	SELPLG	TUBA1A	RPS18	AAK1	NME2	RPS14	TMSB10	DENND2D	CLEC2B	RABGAP1L	AHNAK	RPL11	CITED2	NFKBIA	DRAIC	DENND2D	VSIR	PHACTR2	IRF1	KMT2A	ZFP36	MAGEH1	SELL	NOSIP	RPL28	SLFN5	SPOCK2	CITED2	CH25H	GIMAP4	ABLIM1	SH3KBP1	MT-ND6	PGAM1	SLC38A1	COTL1	NME2	HIST1H1E	SELL	ITGB1	SRGN	ERN1
	RPL11	RPL39	C12orf57	MAF	GIMAP5	CD69	IL7R	RPL32	ACTG1	TLE5	LINC00861	PRMT2	RPL10	MBP	SAT1	S100A6	RPS27A	PPP2R5C	ID2	LINC00963	FOXP1	CBLB	ALOX5AP	PIK3R1	FOXP1	EZR	GAPDH	VIM	FOXP1	RPL13	LCP1	ZNRF1	IER5	ODC1	ACTB	SNHG8	DGKA	PPP1R15A	ID3	DDX17	TPP1	FLT3LG	MT2A	LDHB	TENT5C	TUBA1B	ZBTB20
	RPS12	RPS8	RPL28	ZFP36L1	GIMAP7	IFITM2	IDS	RPS23	BCL11B	FXYD5	RPS15A	SNHG8	RPS8	ZFP36	DUSP1	DUSP2	RPS15A	RAP1A	GADD45B	BCL6	JAK3	ZFP36L1	PPP1CC	MBP	USP15	MT-ND2	SRGN	TPR	CAMK4	RPL11	EPB41	SNX9	CD69	PKM	HSPA8	HCST	DDX17	TNFAIP3	TSPAN5	MBNL1	DENND2D	IKZF1	IRF1	H2AFZ	CRIP1	CD81	AL627171.2
	RPS14	RPLP0	PRKCQ-AS1	FXYD5	EVI2B	SAMHD1	IFITM1	RPS13	IFITM2	IFITM2	RPL18A	LDHB	LIME1	AHNAK	CTSB	EMP3	RPS6	YPEL3	RORA	TRIM8	FLT3LG	GADD45G	CD40LG	ZFP36	SLC38A1	NUCB2	CD40LG	PRDX1	IL7R	RPS14	SFPQ	ABI3	RPLP1	CXCR5	RPS8	FOS	GSTK1	DGKA	IGHM	LCP1	AC004687.1	TLE5	AHNAK	FXYD5	FLNA	CRIP1	TC2N
	ABLIM1	RPL19	SNHG8	TPR	BTG2	RIPOR2	HIST1H4C	RPS19	IKZF1	IFITM3	RPL30	MT-ATP6	KLF2	CYBA	custom.TCRB	HCST	SELL	SIRPG	APMAP	SLC9A9	BTG1	RELB	GADD45G	IL10RA	PRKCH	CXCR4	LAT	DUSP1	H1FX	RPS28	MT-CO2	RORA	DDIT4	BATF	CD28	RPS19	custom.TCRA	CELF2	GBP2	NKTR	RAB27A	H1FX	HMGB2	GNG5	PRNP	EZR	GBP5
	RPS29	PRKCQ-AS1	MGAT4A	JAK3	GIMAP4	INPP4B	ZFP36L1	MT-ND4L	PRMT2	TMSB10	RPL13	TGFBR2	RPL34	ADGRE5	LIMS1	CD63	RPL18A	SH3KBP1	NR4A2	IGFBP4	CHMP7	TOX	DHRS7	S100A6	ANKRD11	RIPOR2	custom.TCRB	TIGIT		RPS3	SELL	ICOS	IER2	PIM2	GIMAP5	RPL13	TUBB	IKZF1	HIF1A	RESF1	ARHGAP25	SNHG8	HSPA5	PTPRCAP	CAST	LDHA	DNAJC1
	LDHB	TPT1	RPS6	FYN	ELF1	FXYD5		RASGRP2	RPS12	OPTN	GSTK1	SNHG29	RPS3	CD96	SOCS3	CYBA	LDHB	ACTB	EMP3	NR3C1	KLF2	RAP1A	PPP2R5C	EZR	IKZF1	MT-CO2	ICOS	SMCHD1		FTL	STK17B	CARD16	BTG1	SMCO4	CLEC2D	RPL19	FUS	FUS	PRNP	TC2N	FCMR	NOSIP	EZR	CSTB	FXYD5	PPP1CC	GPR65
	ADD3	RPS15A	RPL41	SOCS1	CMTM7	CNN2		RPS3A	TUBA4A	LRRFIP1	EEF1A1	PLAC8	EEF1A1	PTPN6	DYNLL1	TGFB1	RPL19	FXYD5	KLF3	STK39	PPP1R15A	ARMH1	SRGN	KLF2	RSRP1	NME2	RNF19A	SLFN5		RPL32	KMT2A	S100A4	CLIC1	UCP2	PTPN7	RPS6	MALAT1	MT-CO1	BTLA	AKAP13	AHNAK	UBALD2	KLF2	HIST1H4C	IRF2BP2	ISG20	APOBEC3G
	IL7R	RPS3	SELL	LAT	ZFP36L1	LCP1		MT-ND2	IL16	MYL12A	RPL11	NME2	RPS15A	IER2	ANKRD12	TPST2	RPS18	FYN	SYNE2	PTPN11	IKZF1	C9orf16	GAPDH	NUCB2	TC2N	TNFAIP3	PPP1CC	GSTK1		RPL30	RESF1	PTPN7	JUND	SH3TC1	CD6	TMSB10	IFITM2	PPP2R5C	CORO1B	SMCHD1	CHI3L2	PIK3IP1	HSP90AA1	STK17A	IER5	LCP1	PIP4K2A
	SNHG8	RPL10	EEF1A1	ZFP36	GLCCI1	TMSB10		FTL	TGFBR2	TTC39C	S100A6	CD96	RPS6	GADD45B	ICOS	ITGB2	RPS29	PTPRCAP	SH3BGRL3	SH3TC1	ZC3HAV1	CCND2	TRIB2	ADGRE5	ANKRD12	SH3BGRL3	PHACTR2	TGFB1		RNASET2	DDX17	TBC1D4	TTC39C	DUSP6	RPS6	RPL18A	LCP1	MBNL1	SMCO4	RSRP1	ENO1	LEF1	PPP2R5C	SH3BGRL3	TXNIP	FAM107B	FKBP11
	ETS1	RPS27A	RPS29	ACTB	GATA3	LDHA		RPL13	RPL34	IER5	IL7R	ATM	ACTB	PIP4K2A	IGFLR1	LY6E	RPS28	SASH3	IL7R	GADD45G	TUBA4A	GAPDH	AKAP13	ZFP36L2	PTPRC	MT-CYB	GLCCI1	KLF6		RPL39	FOSB	CMTM6	CD96	CSTB	PGAM1		HSP90AA1	SLC38A1	ODC1	NKG7	EZR	CAMK4	YPEL5	MYL12A	MT2A	ITM2A	STOM
	CCR7	RPL30	PRMT2	IFITM1	BRD2	TNFRSF25		TPT1	RPS27A	IL32	RPS8	MT-CO2		STK17A	RORA	CRIP1	SAMHD1	custom.TCRA	CD81	CH25H	AAK1	LBH	CTSA	CYBA	CAMK4	MT-ATP8	ALOX5AP	TLE5		RPS8	GIMAP7	PHTF2	CRIP1	CKLF	IL16		SLC38A1	RBM39	LINC00963	MCL1	PIP4K2A	C12orf57	MT-ND6	EMP3	KLRB1	HSP90AA1	CBLB
