## Supplementary material for "Tissue determinants of the human T cell receptor repertoire": Table S4

### Sheet: Table S4
Table S4: List of peptides used in multiplexed class I tetramer experiment
BEAM conjugate	Target	Peptide Sequence	Length	Purity (%)
1	CMV pp65	NLVPMVATV	9
2	Flu (Matrix)	GILGFVFTL	9	95.2
3	Flu NP	LPRRSGAAGA	10	97.3
4	SARS-CoV-2 (NP)	ALNTPKDHI	9	99.3
5	SARS-CoV-2 Spike	KLPDDFTGCV	10	95.3
6	SARS-CoV-2 Spike	YLQPRTFLL	9	96.8
7	EBV LMP2A (Latent)	LLLGIGILV	9
8	EBV (BMLF early)	GLCTLVAML	9	98.3
9	EBV EBNA-3C	LLDFVRFMGV	10	95
10	Yellow Fever YFV	LLWNGPMAV	9	98.4
11	Melanoma MART1	ELAGIGILTV	10	95.8
12	MOG 181-189	TLFVIVPVL	9	95.1
13	HIV gag	SLYNTVATL	9	96.4
14	MBP 110-118	SLSRFSWGA	9	99.8
15	MAG 556-564	VLFSSDFRI	9	95
16	Neg Peptide
